# DNABERT-based explainable lncRNA identification in plant genome assemblies

**DOI:** 10.1101/2022.02.09.479647

**Authors:** Monica F. Danilevicz, Mitchell Gill, Cassandria G. Tay Fernandez, Jakob Petereit, Shriprabha R. Upadhyaya, Jacqueline Batley, Mohammed Bennamoun, David Edwards, Philipp E. Bayer

## Abstract

Long non-coding ribonucleic acids (lncRNAs) have been shown to play an important role in plant gene regulation, involving both epigenetic and transcript regulation. LncRNAs are transcripts longer than 200 nucleotides that are not translated into functional proteins but can be translated into small peptides. Machine learning models have predominantly used transcriptome data with manually defined features to detect lncRNAs, however, they often underrepresent the abundance of lncRNAs and can be biased in their detection. Here we present a study using Natural Language Processing (NLP) models to identify plant lncRNAs from genomic sequences rather than transcriptomic data. The NLP models were trained to predict lncRNAs for seven model and crop species (*Zea mays*, *Arabidopsis thaliana*, *Brassica napus*, *Brassica oleracea*, *Brassica rapa*, *Glycine max* and *Oryza sativa*) using publicly available genomic references. We demonstrated that lncRNAs can be accurately predicted from genomic sequences with the highest accuracy of 83.4% for *Z. mays* and the lowest accuracy of 57.9% for *B. rapa*, revealing that genome assembly quality might affect the accuracy of lncRNA identification. Furthermore, we demonstrated the potential of using NLP models for cross-species prediction with an average of 63.1% accuracy using target species not previously seen by the model. As more species are incorporated into the training datasets, we expect the accuracy to increase, becoming a more reliable tool for uncovering novel lncRNAs. Finally, we show that the models can be interpreted using explainable artificial intelligence to identify motifs important to lncRNA prediction and that these motifs frequently flanked the lncRNA sequence.

**Highlights:**

- We demonstrate for the first time the identification of lncRNAs from genomic sequences, instead of transcriptome sequences, allowing the identification of lowly expressed lncRNAs.
- A deep learning model (natural language processing) was employed to predict lncRNAs in two monocot and five dicot plant species.
- We used explainable machine learning to extract the genomic motifs associated with lncRNA identification and highlighted potentially conserved structures.
