## Supplementary Tables for "DNABERT-based explainable lncRNA identification in plant genome assemblies"

### Sheet: Supplementary Table 1
Supplementary Table 1: Motifs and associated p-values where statistically significant for all species
Motif ids	Motif cluster	Motifs	A. thaliana	B. napus	B. oleracea	B. rapa	G. max	O. sativa	Z. mays
1	NA	AAAAAAA	0.000267527	1.22639e-45	4.33606e-13	5.88585e-05	4.14511e-06		1.25075e-158
2	3	AAAAAAAA	0.00750251	3.10631e-43	4.10352e-10	0.000497486	0.0024971		2.95358e-100
3	3	AAAAAAAAA		7.1158e-37	2.51491e-09		0.000106485		1.84205e-57
4	3	AAAAAAAAAA		8.16591e-28	8.84618e-07
5	3	AAAAAAAAAAA		7.66146e-21	7.94302e-05
6	4	AAAAAAAAT		6.41918e-16
7	4	AAAAAAAATCT							6.31073e-05
8	4	AAAAAAAT				1.25658e-06
9	NA	AAAAAAT							1.61227e-92
10	NA	AAAAAGA							0.000781612
11	NA	AAAATAA			0.00950922		0.00285883		1.23168e-38
12	NA	AAACAAA				0.00421339			8.5754e-12
13	NA	AAAGAAA							7.26273e-07
14	NA	AAATAAA					0.000273995		1.08634e-45
15	NA	AAATATT				3.52424e-05
16	NA	AAATCAA							0.00363033
17	NA	AAATCAG							1.2534e-10
18	NA	AAATTAA				6.66391e-08	5.48443e-05
19	NA	AACAAAA	0.0221117			0.00861751
20	NA	AACAGAA			4.10461e-10
21	NA	AAGAAAA				0.00137708
22	NA	AAGAAGAG			6.51407e-06
23	NA	AAGATGAAG		0.000557588
24	NA	AATAAAA			0.000414156
25	NA	AATAAAAT					0.00881909
26	NA	AATAATA					0.00111617
27	NA	AATAATAA					0.014374
28	NA	AATAATTT				0.00595955
29	NA	AATACTT		0.000367096
30	NA	AATATAA				5.44276e-05	0.000240381
31	NA	AATATAAA	0.0164348			5.05753e-05
32	NA	AATTCAT							0.0012733
33	NA	AATTTAA			0.0194238		3.19534e-06
34	NA	AATTTAT					0.00415564
35	NA	AATTTTT				1.23815e-05	0.0116263
36	NA	ACACAAA			9.81966e-05
37	NA	ACACACA			1.99247e-07
38	NA	AGAGAGAGAG				0.00272958
39	NA	AGCAGCA						0.0301196
40	NA	AGCTTCAA		0.0444515
41	NA	ATAAAAA							3.78898e-62
42	NA	ATAAAATA				0.00242382
43	NA	ATAAATA							1.07105e-29
44	NA	ATAATAA							4.98727e-53
45	NA	ATAATTT							2.28066e-38
46	NA	ATATATA		2.67545e-20
47	2	ATATATAT					2.16652e-06
48	2	ATATATATAT		0.00158189
49	2	ATATATATATATATA					0.0169465
50	NA	ATATTTT				0.000239676
51	NA	ATCATAA							6.40599e-13
52	NA	ATGTCTT	0.0282099
53	NA	ATTATTTT					0.022661
54	NA	ATTTAAA					0.0012385
55	NA	ATTTAAATTT			0.00902502
56	NA	ATTTATA				0.0002174
57	NA	ATTTCTT		1.33456e-10
58	NA	ATTTGAA							9.49774e-08
59	NA	ATTTTAA		6.65233e-16			0.0203096
60	NA	ATTTTTA		8.83696e-10
61	NA	ATTTTTT		2.23144e-31	6.31439e-07	3.3118e-06	0.000932668
62	1	ATTTTTTT		3.768e-24	0.000223509				2.37862e-104
63	1	ATTTTTTTT		5.20661e-15		0.000309101
64	1	ATTTTTTTTA							1.11224e-08
65	0	ATTTTTTTTTT		6.68944e-13
66	NA	CAAAAAA	0.000656481			0.00539693
67	NA	CAAAAAAAAA		2.14874e-15
68	NA	CAACAAC		1.23738e-14
69	NA	CAGTGAG		0.000230155
70	NA	CATTTTCT		0.000455608
71	NA	CCCTCCTG							6.79203e-10
72	NA	CGCCGCC						4.94909e-10
73	NA	CGGCTGC						0.0197513
74	NA	CTAATTG	0.000274454
75	NA	CTAGATC							1.65771e-08
76	NA	CTTCTTC		1.18212e-34
77	NA	CTTTGTC	0.0181357
78	5	CTTTTTTT		7.40084e-21					1.7862e-49
79	5	CTTTTTTTT							1.42867e-33
80	5	CTTTTTTTTT		9.33105e-12
81	NA	GAAAAAA				0.000389361
82	NA	GAAAAAAA			3.56882e-08
83	6	GAAAAAAAAA			0.00250066
84	6	GAAGAAG				0.000288573
85	NA	GCCGCCG						5.15914e-11
86	NA	GCCGCCGCC						4.98787e-07
87	NA	GCCGCCGG						0.000599821
88	NA	GTCTCCCC							0.0023351
89	NA	GTTCTTC		4.29919e-06
90	NA	GTTTTTG			0.0181845
91	NA	GTTTTTT		6.56953e-19
92	NA	TAAAAAA				5.2958e-06	8.7804e-06		8.31435e-105
93	NA	TAAAAAAA							4.3288e-83
94	NA	TAAAAAAT					0.0128615		4.89443e-30
95	NA	TAAAAAT							2.35561e-38
96	NA	TACACTT						0.0281973
97	NA	TATAAAA				5.87155e-05
98	NA	TATATAA					1.89251e-07
99	NA	TATATAAAA					0.000466961
100	2	TATATATA		1.11772e-15
101	NA	TCTCTCT			2.35216e-20
102	NA	TGAAGAA		6.1813e-20
103	NA	TGTCCGGTG							2.62594e-105
104	NA	TGTGTGT			0.00144232
105	NA	TGTTTTG		1.40117e-17
106	NA	TTAAAAA			0.000839013		0.00991291		7.0109e-40
107	NA	TTAAAAAA				5.85145e-07	0.000161824
108	NA	TTAAAAAT					0.0349266
109	NA	TTAATAA					0.00790659
110	NA	TTAATTT					0.000253809
111	NA	TTAGAAA							0.00975241
112	NA	TTAGTTT							1.37424e-36
113	NA	TTATAAT					1.74646e-06
114	NA	TTATAATA					0.000964266
115	NA	TTATATAT					0.0115589
116	NA	TTATTTT			0.000280499		0.00919379		1.28592e-44
117	NA	TTATTTTT					0.0149647
118	NA	TTCATAA							7.60813e-14
119	NA	TTCTCTT		1.45269e-29
120	NA	TTCTTCA		5.37177e-19
121	NA	TTCTTCC		1.03077e-10
122	NA	TTCTTCT		2.80778e-38
123	NA	TTCTTCTT		2.61813e-19	4.06855e-11
124	NA	TTCTTTTT		2.10664e-14
125	NA	TTGAGAT		2.42954e-09
126	NA	TTTAAAA							9.79639e-42
127	NA	TTTAAAT			0.0378991
128	NA	TTTAATT				9.33304e-07
129	NA	TTTATTA		4.89719e-11
130	NA	TTTATTT			2.38953e-06	4.09847e-05
131	NA	TTTATTTT							9.02368e-31
132	NA	TTTCTAA							0.0439124
133	NA	TTTGAAA				0.000122895
134	NA	TTTGTTT		3.32057e-29		0.0203594			1.01533e-15
135	NA	TTTTAAA							2.20103e-46
136	NA	TTTTAAAA					0.0358127
137	NA	TTTTAAT			0.0463809
138	NA	TTTTATT				1.88938e-05
139	NA	TTTTCAT				0.034846
140	NA	TTTTCTT							0.000292358
141	NA	TTTTCTTT							1.28415e-06
142	NA	TTTTGTT			1.34523e-08
143	NA	TTTTTAA				2.95159e-07
144	NA	TTTTTAT					0.00380169
145	NA	TTTTTATT			0.00377824
146	NA	TTTTTCT		1.08945e-20
147	NA	TTTTTGT				0.00943024
148	NA	TTTTTTAT					0.00235923
149	NA	TTTTTTT		2.55137e-44	3.44423e-11	0.00102334	0.00105593		1.44387e-165
150	1	TTTTTTTA			0.000253315
151	NA	TTTTTTTAA		6.29374e-14
152	NA	TTTTTTTG							3.13087e-60
153	0	TTTTTTTT		2.73117e-39	8.58794e-13	0.00323723	0.0167127		5.55748e-106
154	1	TTTTTTTTA							1.39312e-34
155	0	TTTTTTTTT		2.2151e-34	2.24288e-08				1.10175e-59
156	0	TTTTTTTTTT		4.37042e-30	1.9926e-06
157	0	TTTTTTTTTTT		1.08583e-13	6.91943e-06
158	0	TTTTTTTTTTTT			0.000270315

### Sheet: Supplementary Table 2
Supplementary Table 2: Associated motifs for all species
A. thaliana	B. napus	B. oleracea	B. rapa	G. max	O. sativa	Z. mays
AAAAAAA	AAAAAAA	TCTCTCT	AAATTAA	TATATAA	GCCGCCG	TTTTTTT
CTAATTG	TTTTTTT	AAAAAAA	TTTTTAA	TTATAAT	CGCCGCC	AAAAAAA
CAAAAAA	AAAAAAAA	TTTTTTTT	TTAAAAAA	ATATATAT	GCCGCCGCC	TTTTTTTT
AAAAAAAA	TTTTTTTT	TTTTTTT	TTTAATT	AATTTAA	GCCGCCGG	TGTCCGGTG
AATATAAA	TTCTTCT	TTCTTCTT	AAAAAAAT	AAAAAAA	CGGCTGC	TAAAAAA
CTTTGTC	AAAAAAAAA	AAAAAAAA	ATTTTTT	TAAAAAA	TACACTT	ATTTTTTT
AACAAAA	CTTCTTC	AACAGAA	TAAAAAA	AAATTAA	AGCAGCA	AAAAAAAA
ATGTCTT	TTTTTTTTT	AAAAAAAAA	AATTTTT	AAAAAAAAA		AAAAAAT
	ATTTTTT	TTTTGTT	TTTTATT	TTAAAAAA		TAAAAAAA
	TTTTTTTTTT	TTTTTTTTT	AAATATT	AATATAA		ATAAAAA
	TTCTCTT	GAAAAAAA	TTTATTT	TTAATTT		TTTTTTTG
	TTTGTTT	ACACACA	AATATAAA	AAATAAA		TTTTTTTTT
	AAAAAAAAAA	ATTTTTT	AATATAA	TATATAAAA		AAAAAAAAA
	ATTTTTTT	AAAAAAAAAA	TATAAAA	ATTTTTT		ATAATAA
	CTTTTTTT	TTTTTTTTTT	AAAAAAA	TTATAATA		CTTTTTTT
	AAAAAAAAAAA	TTTATTT	TTTGAAA	TTTTTTT		TTTTAAA
	TTTTTCT	AAGAAGAG	ATTTATA	AATAATA		AAATAAA
	ATATATA	TTTTTTTTTTT	ATATTTT	ATTTAAA		TTATTTT
	TGAAGAA	AAAAAAAAAAA	GAAGAAG	TTTTTTAT		TTTAAAA
	TTCTTCTT	ACACAAA	ATTTTTTTT	AAAAAAAA		TTAAAAA
	TTCTTCA	ATTTTTTT	GAAAAAA	AAAATAA		AAAATAA
	GTTTTTT	TTTTTTTA	AAAAAAAA	TTTTTAT		ATAATTT
	TGTTTTG	TTTTTTTTTTTT	TTTTTTT	AATTTAT		TAAAAAT
	AAAAAAAAT	TTATTTT	AAGAAAA	TTAATAA		TTAGTTT
	ATTTTAA	AATAAAA	ATAAAATA	AATAAAAT		TTTTTTTTA
	TATATATA	TTAAAAA	AGAGAGAGAG	TTATTTT		CTTTTTTTT
	CAAAAAAAAA	TGTGTGT	TTTTTTTT	TTAAAAA		TTTATTTT
	ATTTTTTTT	GAAAAAAAAA	AAACAAA	TTATATAT		TAAAAAAT
	CAACAAC	TTTTTATT	CAAAAAA	AATTTTT		ATAAATA
	TTCTTTTT	ATTTAAATTT	AATAATTT	TAAAAAAT		TTTGTTT
	TTTTTTTAA	AAAATAA	AACAAAA	AATAATAA		TTCATAA
	TTTTTTTTTTT	GTTTTTG	TTTTTGT	TTATTTTT		ATCATAA
	ATTTTTTTTTT	AATTTAA	TTTGTTT	TTTTTTTT		AAACAAA
	CTTTTTTTTT	TTTAAAT	TTTTCAT	ATATATATATATATA		AAATCAG
	TTTATTA	TTTTAAT		ATTTTAA		CCCTCCTG
	TTCTTCC			ATTATTTT		ATTTTTTTTA
	ATTTCTT			TTAAAAAT		CTAGATC
	ATTTTTA			TTTTAAAA		ATTTGAA
	TTGAGAT					AAAGAAA
	GTTCTTC					TTTTCTTT
	CAGTGAG					AAAAAAAATCT
	AATACTT					TTTTCTT
	CATTTTCT					AAAAAGA
	AAGATGAAG					AATTCAT
	ATATATATAT					GTCTCCCC
	AGCTTCAA					AAATCAA
						TTAGAAA
						TTTCTAA
